# Loss of Spindly sensitizes EML4-ALK v3 lung cancer cells to HSP90 inhibitors

**DOI:** 10.1101/2022.06.08.495301

**Authors:** Marco P. Licciardello, Chi Zhang, Anh T. Le, Robert C. Doebele, Paul A. Clarke, Paul Workman

## Abstract

Heat Shock Protein 90 inhibitors (HSP90i) have shown activity in EML4-ALK^+^ non-small cell lung cancer (NSCLC) patients but clinical responses have been heterogeneous. It has been suggested that distinct EML4-ALK variants may have a differential impact on the response to HSP90 inhibition. Here, we show that NSCLC cells harboring the most common EML4-ALK variant 1 (v1) or variant 3 (v3) are in fact similarly sensitive to HSP90i. To discover new genetic alterations that could be involved in stratifying sensitivity, we performed a genome-wide CRISPR/Cas9 knockout screen and found that loss of Spindly increases the sensitivity of EML4-ALK v3, but not v1, NSCLC cells to low concentrations of HSP90i from three distinct chemical families. Upon loss of Spindly, prolonged exposure to low concentrations of HSP90i impairs chromosome congression and cellular fitness. Collectively, our data suggest that mutations leading to loss of Spindly in EML4-ALK v3 NSCLC patients may increase sensitivity to low doses of HSP90i.
