## Supplemental Table S5 for "Loss of Spindly sensitizes EML4-ALK v3 lung cancer cells to HSP90 inhibitors"

### Sheet: Sheet1
Primer	5'-Sequence-3'
F1_PCR1	AATGGACTATCATATGCTTACCGTAACTTGAAAGTATTTCG
R1_PCR1	TCTACTATTCTTTCCCCTGCACTGTtgtgggcgatgtgcgctctg
F2_A_PCR2	AATGATACGGCGACCACCGAGATCTACACTCTTTCCCTACACGACGCTCTTCCGATCTtAAGTAGAGtcttgtggaaaggacgaaacaccg
F2_B_PCR2	AATGATACGGCGACCACCGAGATCTACACTCTTTCCCTACACGACGCTCTTCCGATCTatACACGATCtcttgtggaaaggacgaaacaccg
F2_C_PCR2	AATGATACGGCGACCACCGAGATCTACACTCTTTCCCTACACGACGCTCTTCCGATCTgatCGCGCGGTtcttgtggaaaggacgaaacaccg
F2_D_PCR2	AATGATACGGCGACCACCGAGATCTACACTCTTTCCCTACACGACGCTCTTCCGATCTcgatCATGATCGtcttgtggaaaggacgaaacaccg
F2_E_PCR2	AATGATACGGCGACCACCGAGATCTACACTCTTTCCCTACACGACGCTCTTCCGATCTtcgatCGTTACCAtcttgtggaaaggacgaaacaccg
F2_F_PCR2	AATGATACGGCGACCACCGAGATCTACACTCTTTCCCTACACGACGCTCTTCCGATCTatcgatTCCTTGGTtcttgtggaaaggacgaaacaccg
R2_PCR2	CAAGCAGAAGACGGCATACGAGATGTGACTGGAGTTCAGACGTGTGCTCTTCCGATCTTCTACTATTCTTTCCCCTGCACTGT
ACTB_fw	CTGTCTGGCGGCACCACCAT
ACTB_rv	GCAACTAAGTCATAGTCCGC
ABCC1_fw	CATTTCACAAGGGATCGCCG
ABCC1_rv	AAGAAGCTCATGGGTGACCG
